# Genomic analysis of the four ecologically distinct cactus host populations of *Drosophila mojavensis*

**DOI:** 10.1101/530154

**Authors:** Carson W. Allan, Luciano M. Matzkin

## Abstract

**Background:** Relationships between an organism and its environment can be fundamental in the understanding how populations change over time and species arise. Local ecological conditions can shape variation at multiple levels, among these are the evolutionary history and trajectories of coding genes. This study examines the rate of molecular evolution at protein-coding genes throughout the genome in response to host adaptation in the cactophilic *Drosophila mojavensis.* These insects are intimately associated with cactus necroses, developing as larvae and feeding as adults in these necrotic tissues. *Drosophila mojavensis* is composed of four isolated populations across the deserts of western North America and each population has adapted to utilize different cacti that are chemically, nutritionally, and structurally distinct.

**Results:** High coverage Illumina sequencing was performed on three previously unsequenced populations of *D. mojavensis.* Genomes were assembled using the previously sequenced genome of *D. mojavensis* from Santa Catalina Island (USA) as a template. Protein coding genes were aligned across all four populations and rates of protein evolution were determined for all loci using a several approaches.

**Conclusions:** Loci that exhibited elevated rates of molecular evolution tended to be shorter, have fewer exons, low expression, be transcriptionally responsive to cactus host use and have fixed expression differences across the four cactus host populations. Fast evolving genes were involved with metabolism, detoxification, chemosensory reception, reproduction and behavior. Results of this study gives insight into the process and the genomic consequences of local ecological adaptation.
