## Supplementary material for "Genomic analysis of the four ecologically distinct cactus host populations of *Drosophila mojavensis*": Functional clustering Table S11

### Sheet: TOP10 BIO
	Moj	Dmel name	Dmel FBgn	Cell cycle/ proliferation	cellular organization/ biogenesis	cellular transport/ localization	development	reproduction	immune system	nervous system process	behavior	response to stimulus	signaling	gene expression	protein metabolism	DNA metabolism	small molecule metabolism	detoxification and other biological process
Cluster 1	GI23550	aurA	FBgn0000147	1	1	1	1	1	0	0	0	0	0	0	1	0	0	1
	GI24207	Sry-alpha	FBgn0003510	1	1	0	1	0	0	0	0	0	0	0	0	0	0	0
	GI16229	bif	FBgn0014133	1	1	0	1	1	0	0	0	1	0	0	0	0	0	0
	GI17360	CG18109	FBgn0028901	1	1	0	0	1	0	0	0	0	0	0	0	0	0	0
	GI13375	msd5	FBgn0035210	1	1	0	0	0	0	0	0	0	0	0	0	0	0	0
	GI10559	cal1	FBgn0038478	1	1	1	0	1	0	0	0	0	0	0	0	0	0	0
	GI14207	CG33172	FBgn0053172	1	0	0	0	0	0	0	0	0	0	0	0	0	0	0
	GI18435	tef	FBgn0086350	1	1	0	0	1	0	0	0	0	0	0	0	0	0	0
	GI21780	Vsx1	FBgn0263511	1	0	1	1	0	0	0	0	0	0	1	0	0	0	0
	GI10842	dmt	FBgn0278604	1	1	0	1	0	0	0	0	1	0	0	0	0	0	1
Cluster 2	GI20017	her	FBgn0001185	0	0	0	1	1	0	0	0	0	0	1	0	0	0	0
	GI15773	Cp7Fc	FBgn0014466	0	0	0	1	1	0	0	0	0	0	0	0	0	0	0
	GI22940	Mst89B	FBgn0020399	0	0	0	0	1	0	0	0	0	0	0	0	0	0	0
	GI16271	CG12716	FBgn0030439	0	0	0	1	1	0	0	0	0	0	0	0	0	0	0
	GI16002	CG14913	FBgn0032331	0	0	0	0	1	0	0	0	0	0	0	0	0	0	0
	GI17614	CG5945	FBgn0032494	0	0	0	0	1	0	0	0	0	0	0	0	0	0	1
	GI18186	CG13965	FBgn0032834	0	0	0	0	1	0	0	0	0	0	0	0	0	0	0
	GI20587	wash	FBgn0033692	0	1	1	1	1	0	0	0	0	0	0	0	0	0	1
	GI18659	krimp	FBgn0034098	0	1	0	1	1	0	0	0	0	0	1	1	0	0	0
	GI13229	CG13299	FBgn0035694	0	0	0	1	1	0	0	0	0	0	0	0	0	0	0
	GI13529	ms(3)76Ba	FBgn0036868	0	0	0	0	1	0	0	0	0	0	0	0	0	0	0
	GI24385	CG1077	FBgn0037405	0	0	0	1	1	0	0	0	0	0	0	0	0	0	0
	GI10599	CG15695	FBgn0038832	0	0	0	0	1	0	0	0	0	0	0	0	0	0	1
	GI10454	mRpL35	FBgn0038923	0	0	0	1	1	0	0	0	0	0	1	1	0	0	0
	GI22221	tnc	FBgn0039257	0	0	0	1	1	0	0	0	0	0	0	0	0	0	1
	GI24305	CG14258	FBgn0039482	0	0	0	0	1	0	0	0	0	0	0	0	0	0	1
	GI24307	CG17189	FBgn0039485	0	0	0	0	1	0	0	0	0	0	0	0	0	0	1
	GI11349	CG13998	FBgn0040949	0	1	0	1	1	0	0	0	0	0	0	0	0	0	0
	GI24113	CG31496	FBgn0051496	0	0	0	0	1	0	0	0	0	0	0	0	0	0	0
	GI11306	NUCB1	FBgn0052190	0	0	0	0	1	0	0	0	1	0	0	0	0	0	1
	GI16284	Mur11Da	FBgn0052644	0	0	0	1	1	0	0	0	0	0	0	0	0	0	0
	GI18622	Acp53C14c	FBgn0053530	0	0	0	0	1	0	0	0	0	0	0	0	0	0	0
	Acp2	Acp53C14c	FBgn0053530	0	0	0	0	1	0	0	0	0	0	0	0	0	0	0
	GI11316	psd	FBgn0086265	0	1	0	1	1	0	0	0	0	0	0	0	0	0	0
	GI24814	zuc	FBgn0261266	0	1	0	1	1	0	0	0	0	0	1	0	0	0	1
	GI13482	zuc	FBgn0261266	0	1	0	1	1	0	0	0	0	0	1	0	0	0	1
Cluster 3	GI12246	Hsp67Ba	FBgn0001227	0	0	0	0	0	0	0	0	1	0	0	0	0	0	1
	GI16712	Su(P)	FBgn0004465	0	0	0	0	0	0	0	0	0	0	0	0	0	0	1
	GI23195	GstD2	FBgn0010038	0	0	0	0	0	0	0	0	0	0	0	0	0	0	1
	GI20893	Cyp6a9	FBgn0013771	0	0	0	0	0	0	0	0	0	0	0	0	0	0	1
	GI18306	Cyp6a9	FBgn0013771	0	0	0	0	0	0	0	0	0	0	0	0	0	0	1
	GI22636	CG14906	FBgn0015351	0	0	0	0	0	0	0	0	0	0	0	0	0	0	1
	GI19871	Mur2B	FBgn0025390	0	0	0	0	0	0	0	0	0	0	0	0	0	0	1
	GI14614	CG1791	FBgn0030163	0	0	0	0	0	0	0	0	0	0	0	0	0	0	1
	GI14449	Sclp	FBgn0030357	0	0	0	0	0	0	0	0	0	0	0	0	0	0	1
	GI15284	Cyp311a1	FBgn0030367	0	0	0	0	0	0	0	0	0	0	0	0	0	0	1
	GI17561	CG11029	FBgn0031735	0	0	0	0	0	0	0	0	0	0	0	0	0	0	1
	GI17520	AANATL2	FBgn0031791	0	0	0	0	0	0	0	0	0	0	0	0	0	0	1
	GI13649	CG9550	FBgn0031826	0	0	0	0	0	0	0	0	0	0	0	0	0	0	1
	GI17166	CG15170	FBgn0032733	0	0	0	0	0	0	0	0	1	0	0	0	0	0	0
	GI12484	CG10721	FBgn0032846	0	0	0	0	0	0	0	0	0	0	0	0	0	0	1
	GI21219	St4	FBgn0033887	0	0	0	0	0	0	0	0	1	0	0	0	0	0	1
	GI20111	CG14502	FBgn0034321	0	0	0	0	0	0	0	0	0	0	0	0	0	0	1
	GI19687	FAM21	FBgn0034529	0	0	0	0	0	0	0	0	0	0	0	0	0	0	1
	GI12130	CG4835	FBgn0035607	0	0	0	0	0	0	0	0	0	0	0	0	0	0	1
	GI13277	CG7194	FBgn0035868	0	0	0	0	0	0	0	0	0	0	0	0	0	0	1
	GI11739	CG14125	FBgn0036232	0	0	0	0	0	0	0	0	0	0	0	0	0	0	1
	GI11372	CG10116	FBgn0036367	0	0	0	0	0	0	0	0	0	0	0	0	0	0	1
	GI13071	CG13075	FBgn0036563	0	0	0	0	0	0	0	0	0	0	0	0	0	0	1
	GI13765	CG6933	FBgn0036952	0	0	0	0	0	0	0	0	0	0	0	0	0	0	1
	GI13435	CG11109	FBgn0037200	0	0	0	0	0	0	0	0	0	0	0	0	0	0	1
	GI23849	Irc	FBgn0038465	0	0	0	0	0	0	0	0	1	0	0	0	0	0	1
	GI22830	beat-IIb	FBgn0038494	0	0	0	0	0	0	0	0	0	0	0	0	0	0	1
	GI22055	Ir94h	FBgn0039080	0	0	0	0	0	0	0	0	1	0	0	0	0	0	0
	GI22396	CG10214	FBgn0039115	0	0	0	0	0	0	0	0	1	0	0	0	0	0	1
	GI23292	CG6296	FBgn0039470	0	0	0	0	0	0	0	0	0	0	0	0	0	0	1
	GI23049	CG14518	FBgn0039621	0	0	0	0	0	0	0	0	0	0	0	0	0	0	1
	GI14086	Sox102F	FBgn0039938	0	0	0	0	0	0	0	0	0	0	0	0	0	0	1
	GI14714	CG13759	FBgn0040376	0	0	0	0	0	0	0	0	0	0	0	0	0	0	1
	GI17585	CG30048	FBgn0050048	0	0	0	0	0	0	0	0	1	0	0	0	0	0	0
	GI22316	Ir56a	FBgn0050125	0	0	0	0	0	0	0	0	1	0	0	0	0	0	0
	GI24835	Ir94f	FBgn0051225	0	0	0	0	0	0	0	0	1	0	0	0	0	0	0
	GI23060	CG31248	FBgn0051248	0	0	0	0	0	0	0	0	0	0	0	0	0	0	1
	GI10463	Ir94c	FBgn0051423	0	0	0	0	0	0	0	0	1	0	0	0	0	0	0
	GI23047	CG33453	FBgn0053453	0	0	0	0	0	0	0	0	0	0	0	0	0	0	1
	GI14022	lectin-37Db	FBgn0053533	0	0	0	0	0	0	0	0	0	0	0	0	0	0	1
	GI19062	CG33627	FBgn0053627	0	0	0	0	0	0	0	0	0	0	0	0	0	0	1
	GI23138	CG33631	FBgn0053631	0	0	0	0	0	0	0	0	0	0	0	0	0	0	1
	GI13913	CG33769	FBgn0053769	0	0	0	0	0	0	0	0	0	0	0	0	0	0	1
	GI13917	CG33772	FBgn0053772	0	0	0	0	0	0	0	0	0	0	0	0	0	0	1
	GI12216	obst-H	FBgn0053983	0	0	0	0	0	0	0	0	0	0	0	0	0	0	1
	GI20122	GstE6	FBgn0063494	0	0	0	0	0	0	0	0	0	0	0	0	0	0	1
	GI20123	GstE6	FBgn0063494	0	0	0	0	0	0	0	0	0	0	0	0	0	0	1
	GI10808	CG34282	FBgn0085311	0	0	0	0	0	0	0	0	0	0	0	0	0	0	1
	GI24720	CG34297	FBgn0085326	0	0	0	0	0	0	0	0	1	0	0	0	0	0	0
	GI22053	Ir94e	FBgn0259194	0	0	0	0	0	0	0	0	1	0	0	0	0	0	0
	GI21029	robls54B	FBgn0263233	0	0	0	0	0	0	0	0	0	0	0	0	0	0	1
	GI22439	CG4836	FBgn0270925	0	0	0	0	0	0	0	0	0	0	0	0	0	0	1
Cluster 4	GI12700	l(3)mbn	FBgn0002440	0	0	0	1	0	0	0	0	0	0	0	0	0	0	0
	GI18692	Lcp4	FBgn0002535	0	0	0	1	0	0	0	0	0	0	0	0	0	0	0
	GI12796	miple2	FBgn0029002	0	0	0	1	0	0	0	0	0	0	0	0	0	0	0
	GI15220	CG15765	FBgn0029814	0	0	0	1	0	0	0	0	0	0	0	0	0	0	0
	GI15055	fend	FBgn0030090	0	1	0	1	0	0	0	0	1	0	0	0	0	0	0
	GI14848	CG15756	FBgn0030493	0	0	0	1	0	0	0	0	0	0	0	0	0	0	0
	GI14287	CG17599	FBgn0031196	0	1	0	0	0	0	0	0	0	0	0	0	0	0	0
	GI16891	CG12560	FBgn0031974	0	1	0	0	0	0	0	0	0	0	0	1	0	0	0
	GI18678	CG5037	FBgn0032222	0	1	0	0	0	0	0	0	0	0	0	0	0	0	1
	GI17911	CG10341	FBgn0032701	0	1	0	0	0	0	0	0	0	0	0	0	0	0	1
	GI18253	Ns4	FBgn0032882	0	1	0	0	0	0	0	0	0	0	0	0	0	0	0
	GI19648	Cpr47Ef	FBgn0033603	0	0	0	1	0	0	0	0	0	0	0	0	0	0	0
	GI18592	hui	FBgn0033968	0	0	0	1	0	0	0	0	0	0	0	0	0	0	0
	GI12065	Cpr73D	FBgn0036680	0	0	0	1	0	0	0	0	0	0	0	0	0	0	1
	GI10780	CG2023	FBgn0037383	0	1	0	0	0	0	0	0	0	0	0	0	0	0	0
	GI24867	CG11698	FBgn0037572	0	0	0	1	0	0	0	0	0	0	0	0	0	0	0
	GI24881	Whamy	FBgn0037750	0	1	0	1	0	0	0	0	0	0	0	0	0	0	1
	GI23242	yellow-e3	FBgn0038150	0	0	0	1	0	0	0	0	0	0	0	0	0	0	1
	GI24861	PH4alphaSG2	FBgn0039779	0	0	0	1	0	0	0	0	0	0	0	0	0	0	1
	GI22882	TwdlR	FBgn0051081	0	0	0	1	0	0	0	0	0	0	0	0	0	0	0
	GI13625	comm3	FBgn0259236	0	1	0	1	0	0	0	0	1	0	0	0	0	0	1
	GI10181	E(var)3-9	FBgn0260243	0	1	0	0	0	0	0	0	0	0	0	0	0	0	0
	GI22468	Cpn	FBgn0261714	0	1	0	1	0	0	0	0	0	0	0	0	0	0	1
	GI24656	SelR	FBgn0267376	0	1	0	1	0	0	0	0	1	0	0	1	0	0	1
Cluster 5	GI18336	Roe1	FBgn0014877	0	1	1	0	0	0	0	0	0	0	0	0	0	0	1
	GI18234	CG31731	FBgn0028539	0	0	1	0	0	0	0	0	0	0	0	0	0	0	0
	GI15224	wus	FBgn0030805	0	1	1	1	0	0	0	0	0	0	0	0	0	0	0
	GI13313	Vha16-5	FBgn0032294	0	1	1	0	0	0	0	0	0	0	0	0	0	0	0
	GI17120	CG5421	FBgn0032434	0	0	1	0	0	0	0	0	0	0	0	0	0	0	0
	GI17308	CG12376	FBgn0033323	0	0	1	0	0	0	0	0	0	0	0	0	0	0	0
	GI18967	CG10731	FBgn0034081	0	0	1	0	0	0	0	0	0	0	0	0	0	0	0
	GI13024	CG13887	FBgn0035165	0	0	1	0	0	0	0	0	0	0	0	0	0	0	0
	GI23846	VhaM9.7-d	FBgn0038458	0	0	1	0	0	0	0	0	0	0	0	0	0	0	0
	GI16930	CG11703	FBgn0038690	0	0	1	0	0	0	0	0	0	0	0	0	0	0	0
	GI23405	ppk30	FBgn0039677	0	1	1	0	0	0	0	0	0	0	0	0	0	0	0
	Tep2	Tep2	FBgn0041182	0	0	1	0	0	0	0	0	1	0	0	0	0	0	0
	GI10816	CG31321	FBgn0051321	0	0	1	0	0	0	0	0	0	0	0	0	0	0	0
	GI13853	CG32054	FBgn0052054	0	0	1	0	0	0	0	0	0	0	0	0	0	0	0
	GI11441	CG32081	FBgn0052081	0	0	1	0	0	0	0	0	0	0	0	0	0	0	0
	GI22444	CG33934	FBgn0064119	0	0	1	0	0	0	0	0	0	0	0	0	0	0	0
	GI17393	NimC1	FBgn0259896	0	0	1	0	0	0	0	0	1	0	0	0	0	0	0
	GI22996	VhaPPA1-2	FBgn0262514	0	0	1	0	0	0	0	0	0	0	0	0	0	0	1
Cluster 6	GI22889	zen2	FBgn0004054	0	0	0	0	0	0	0	0	0	0	1	0	0	0	0
	GI10154	Rlb1	FBgn0014022	0	1	0	0	0	0	0	0	0	0	1	0	0	0	0
	GI14977	CG11412	FBgn0024362	0	1	0	0	0	0	0	0	0	0	1	1	0	0	0
	GI14948	l(1)G0045	FBgn0026702	0	1	0	0	0	0	0	0	0	0	1	0	0	0	1
	GI17637	D12	FBgn0027490	0	1	0	0	0	0	0	0	0	0	1	1	0	0	0
	GI17015	CG3294	FBgn0031628	0	0	0	0	0	0	0	0	1	0	1	0	0	0	0
	GI17633	CG13096	FBgn0032050	0	1	0	0	0	0	0	0	0	0	1	1	0	0	0
	GI20655	Lsm10	FBgn0033554	0	0	0	0	0	0	0	0	0	0	1	0	0	0	0
	GI21263	FLASH	FBgn0033806	0	0	0	0	0	0	0	0	0	0	1	0	0	0	0
	GI13211	CG10147	FBgn0035702	0	0	0	0	0	0	0	0	0	0	1	0	0	0	0
	GI16595	CG18178	FBgn0036035	0	1	0	0	0	0	0	0	0	0	1	0	0	0	0
	GI23913	CG7963	FBgn0037584	0	0	0	0	0	0	0	0	0	0	1	0	0	0	0
	GI22394	CG8159	FBgn0037619	0	0	0	0	0	0	0	0	0	0	1	0	0	0	0
	GI24089	CG16790	FBgn0037713	0	0	0	0	0	0	0	0	0	0	1	0	0	0	0
	GI22252	CG6254	FBgn0037794	0	0	0	0	0	0	0	0	0	0	1	0	0	0	0
	GI23583	sle	FBgn0037810	0	1	0	0	0	0	0	0	0	0	1	0	0	0	0
	GI22173	CG4159	FBgn0038811	0	0	0	0	0	0	0	0	0	0	1	0	0	0	1
	GI22242	CG1647	FBgn0039602	0	0	0	0	0	0	0	0	0	0	1	0	0	0	0
	GI24853	mRpS18C	FBgn0039765	0	0	0	0	0	0	0	0	0	0	1	1	0	0	0
	GI23993	CG1750	FBgn0039836	0	0	0	0	0	0	0	0	0	0	1	1	0	0	1
	GI23826	vig2	FBgn0046214	0	1	0	0	0	0	0	0	0	0	1	1	0	0	0
	GI20373	CG30343	FBgn0050343	0	0	0	0	0	0	0	0	0	0	1	0	0	0	0
	GI24615	CG31441	FBgn0051441	0	0	0	0	0	0	0	0	0	0	1	0	0	0	0
	GI17712	CG31702	FBgn0051702	0	1	0	0	0	0	0	0	0	0	1	1	0	0	0
	GI20771	CG31851	FBgn0051851	0	0	0	0	0	0	0	0	0	0	1	1	0	0	0
	GI14800	CG32708	FBgn0052708	0	1	0	0	0	0	0	0	0	0	1	0	0	0	0
	GI15612	CG33082	FBgn0053082	0	0	0	0	0	0	0	0	0	0	1	0	0	0	0
	GI13805	CG33260	FBgn0053260	0	0	0	0	0	0	0	0	0	0	1	0	0	0	0
	GI24211	CG34317	FBgn0085346	0	0	0	0	0	0	0	0	0	0	1	0	0	0	0
	GI23332	qin	FBgn0263974	0	0	0	0	0	0	0	0	0	0	1	1	0	0	0
Cluster 7	GI18413	gammaTry	FBgn0010359	0	0	0	0	0	0	0	0	0	0	0	1	0	0	0
	GI18414	gammaTry	FBgn0010359	0	0	0	0	0	0	0	0	0	0	0	1	0	0	0
	GI21245	thetaTry	FBgn0011555	0	0	0	0	0	0	0	0	0	0	0	1	0	0	0
	GI18415	iotaTry	FBgn0015001	0	0	0	0	0	0	0	0	0	0	0	1	0	0	0
	GI17455	Try29F	FBgn0015316	0	0	0	0	0	0	0	0	0	0	0	1	0	0	0
	GI14115	Dyrk3	FBgn0027101	0	0	0	0	0	0	0	0	0	0	0	1	0	0	0
	GI15252	CG3108	FBgn0029807	0	0	0	0	0	0	0	0	0	0	0	1	0	0	0
	GI17855	CG11911	FBgn0031249	0	0	0	0	0	0	0	0	0	0	0	1	0	0	0
	GI20466	CG5188	FBgn0032247	0	0	0	0	0	0	0	0	0	0	0	1	0	0	0
	GI20774	CG8586	FBgn0033320	0	0	0	0	0	0	0	0	0	0	0	1	0	0	0
	GI18664	CG13430	FBgn0034518	0	0	0	0	0	0	0	0	0	0	0	1	0	0	0
	GI12304	CG3344	FBgn0035154	0	0	0	0	0	0	0	0	0	0	0	1	0	0	0
	GI13254	CG3088	FBgn0036015	0	0	0	0	0	0	0	0	0	0	0	1	0	0	0
	GI13255	CG18179	FBgn0036023	0	0	0	0	0	0	0	0	0	0	0	1	0	0	0
	GI21929	CG9780	FBgn0037230	0	0	0	0	0	0	0	0	0	0	0	1	0	0	0
	GI23068	CG13318	FBgn0037627	0	0	0	0	0	0	0	0	0	0	0	1	0	0	0
	GI23168	CG9286	FBgn0038183	0	0	0	0	0	0	0	0	0	0	0	1	0	0	0
	GI23145	CG17477	FBgn0038479	0	0	0	0	0	0	0	0	0	0	0	1	0	0	0
	GI23144	CG17475	FBgn0038481	0	0	0	0	0	0	0	0	0	0	0	1	0	0	0
	GI22967	CG14297	FBgn0038655	0	0	0	0	0	0	0	0	0	0	0	1	0	0	0
	GI24473	CG3739	FBgn0038702	0	0	0	0	0	0	0	0	0	0	0	1	0	0	0
	HP1Mcsd	yip3	FBgn0040063	0	0	0	0	0	0	0	0	0	0	0	1	0	0	0
	GI19784	Atg10	FBgn0040780	0	0	0	0	0	0	0	0	0	0	0	1	0	0	1
	GI21249	kappaTry	FBgn0043471	0	0	0	0	0	0	0	0	0	0	0	1	0	0	0
	GI19731	CG30381	FBgn0050381	0	0	0	0	0	0	0	0	0	0	0	1	0	0	0
	GI22160	CG31199	FBgn0051199	0	0	0	0	0	0	0	0	0	0	0	1	0	0	0
	GI22159	CG31200	FBgn0051200	0	0	0	0	0	0	0	0	0	0	0	1	0	0	0
	GI18353	CG31681	FBgn0051681	0	0	0	0	0	0	0	0	0	0	0	1	0	0	0
	GI18354	CG31681	FBgn0051681	0	0	0	0	0	0	0	0	0	0	0	1	0	0	0
	GI23805	CG31954	FBgn0051954	0	0	0	0	0	0	0	0	0	0	0	1	0	0	0
	GI11955	CG32269	FBgn0052269	0	0	0	0	0	0	0	0	0	0	0	1	0	0	0
	GI11958	CG32277	FBgn0052277	0	0	0	0	0	0	0	0	0	0	0	1	0	0	0
	GI23884	CG32755	FBgn0052755	0	0	0	0	0	0	0	0	0	0	0	1	0	0	0
	GI11960	CG33159	FBgn0053159	0	0	0	0	0	0	0	0	0	0	0	1	0	0	0
	GI16676	Jon65Aiv	FBgn0250815	0	0	0	0	0	0	0	0	0	0	0	1	0	0	0
	GI24071	CG42327	FBgn0259227	0	0	0	0	0	0	0	0	0	0	0	1	0	0	0
Cluster 8	GI14820	CG10778	FBgn0029980	0	0	1	0	0	0	0	0	0	0	0	0	0	1	0
	GI19587	CG9319	FBgn0032881	0	0	0	0	0	0	0	0	0	0	0	0	0	1	0
	GI18944	CysRS-m	FBgn0033900	0	0	0	0	0	0	0	0	0	0	1	1	0	1	0
	GI11948	CG3552	FBgn0035999	0	0	0	0	0	0	0	0	0	0	0	0	0	1	0
	GI16558	CG11811	FBgn0036099	0	0	0	0	0	0	0	0	0	0	0	0	0	1	0
	GI13769	CG7328	FBgn0036942	0	0	0	0	0	0	0	0	0	0	0	0	0	1	1
	GI11390	ND-B14.5AL	FBgn0037172	0	0	0	0	0	0	0	0	0	0	0	0	0	1	0
	GI24275	CG8526	FBgn0037759	0	0	0	0	0	0	0	0	0	0	0	0	0	1	0
	GI10274	CG3809	FBgn0037995	0	0	0	0	0	0	0	0	0	0	0	0	0	1	0
	GI22621	Hex-t1	FBgn0042711	0	0	0	0	0	0	0	0	0	0	0	0	0	1	1
	GI18772	CG30016	FBgn0050016	0	0	0	0	0	0	0	0	0	0	0	0	0	1	0
	GI19706	Ipk1	FBgn0050295	0	0	0	0	0	0	0	0	0	0	0	0	0	1	0
	GI15982	dUTPase	FBgn0250837	0	0	0	0	0	0	0	0	0	0	0	0	0	1	0
Cluster 9	GI24760	Or33c	FBgn0026390	0	0	0	0	0	0	1	0	1	0	0	0	0	0	0
	GI17082	Or22a	FBgn0026398	0	0	0	0	0	0	1	0	1	0	0	0	0	0	0
	GI14014	Kap3	FBgn0028421	0	1	1	0	0	0	1	0	0	0	0	0	0	0	1
	Obp8a	Obp8a	FBgn0030103	0	0	0	0	0	0	1	0	0	0	0	0	0	0	0
	GI16928	CG6553	FBgn0033880	0	0	0	0	0	0	1	0	0	0	0	0	0	0	0
	Obp59a	Obp59a	FBgn0034766	0	0	0	0	0	0	1	0	0	0	0	0	0	0	0
	GI12935	CG13308	FBgn0035932	0	0	0	0	0	0	1	0	0	0	0	0	0	0	1
	GI12080	Or67b	FBgn0036019	0	0	0	0	0	0	1	0	1	0	0	0	0	0	0
	GI10797	CG16775	FBgn0036767	0	0	0	0	0	0	1	0	0	0	0	0	0	0	0
	GI11542	CG16775	FBgn0036767	0	0	0	0	0	0	1	0	0	0	0	0	0	0	0
	GI10059	ninaG	FBgn0037896	0	0	1	0	0	0	1	0	0	0	0	1	0	0	1
	GI22469	dpr15	FBgn0037993	0	1	0	0	0	0	1	0	0	0	0	0	0	0	0
	GI23321	hmw	FBgn0038607	0	1	0	1	1	0	1	0	1	0	0	0	0	0	0
	GI10273	dpr17	FBgn0051361	0	1	0	0	0	0	1	0	0	0	0	0	0	0	0
	GI18170	Ir31a	FBgn0051718	0	0	0	0	0	0	1	0	1	0	0	0	0	0	0
	GI12437	CG32176	FBgn0052176	0	0	0	0	0	0	1	0	0	0	0	0	0	0	0
	GI24062	CheB53a	FBgn0261292	0	0	0	0	0	0	1	0	1	0	0	0	0	0	0
	GI18506	CheB53a	FBgn0261292	0	0	0	0	0	0	1	0	1	0	0	0	0	0	0
Cluster 10	GI12209	crc	FBgn0000370	0	0	0	1	0	0	0	0	1	1	1	1	0	0	1
	GI14962	fog	FBgn0000719	0	1	0	1	0	0	0	0	1	1	1	0	0	0	1
	GI22250	wek	FBgn0001990	0	0	0	1	1	0	0	0	1	1	0	0	0	0	0
	GI11653	Su(z)12	FBgn0020887	0	1	0	1	0	0	0	0	1	0	1	1	0	0	0
	GI18112	Reph	FBgn0021800	0	0	0	1	0	0	0	0	1	1	0	0	0	0	0
	GI15177	RhoGAP16F	FBgn0030893	0	0	0	1	0	0	0	0	1	1	0	0	0	0	1
	GI15577	wgn	FBgn0030941	0	1	0	1	0	0	0	0	1	1	0	0	0	0	1
	GI17758	CG16713	FBgn0031560	0	0	0	1	0	0	0	0	0	1	0	0	0	0	0
	GI17516	CG13983	FBgn0031792	0	0	0	1	0	0	0	0	0	1	0	0	0	0	0
	GI23495	Dpy-30L1	FBgn0032293	0	1	0	1	0	0	0	0	0	1	1	1	0	0	0
	GI13165	CG13807	FBgn0035323	0	0	0	1	0	0	0	0	0	1	0	0	0	0	1
	GI11667	Wbp2	FBgn0036318	0	0	0	1	0	0	0	0	1	1	1	0	0	0	0
	GI22392	CG8136	FBgn0037616	0	0	0	1	0	0	0	0	0	1	0	0	0	0	0
	GI11446	CG7655	FBgn0038536	0	0	0	1	0	0	0	0	0	1	0	0	0	0	0
	GI21958	CG7714	FBgn0038645	0	0	0	1	0	0	0	0	0	1	0	0	0	0	1
	GI19768	wun2	FBgn0041087	0	0	0	1	1	0	0	0	1	1	0	0	0	0	1
	GI17042	Snoo	FBgn0085450	0	1	0	1	0	0	0	0	1	1	1	0	0	0	0
	GI13926	stv	FBgn0086708	0	0	0	1	0	0	0	0	0	1	0	1	0	0	0
Cluster 11	GI21863	ninaA	FBgn0002936	0	0	1	0	0	0	0	0	1	1	0	1	0	0	1
	GI17789	CG5160	FBgn0031906	0	0	0	0	0	0	0	0	1	1	0	0	0	0	0
	GI20749	spz4	FBgn0032362	0	0	0	0	0	0	0	0	1	1	0	0	0	0	0
	GI19466	Tsp42Ec	FBgn0033124	0	0	0	0	0	0	0	0	1	1	0	0	0	0	0
	GI19098	CG1603	FBgn0033185	0	0	0	0	0	0	0	0	1	1	0	1	0	0	0
	GI19257	Nup50	FBgn0033264	0	1	1	0	0	0	0	0	1	1	1	0	0	0	0
	GI13507	CG8786	FBgn0036897	0	0	0	0	0	0	0	0	1	1	0	1	0	0	1
	GI11895	cmpy	FBgn0037015	0	1	1	0	0	0	0	0	1	1	1	0	0	0	0
	GI24332	PK2-R1	FBgn0038140	0	0	0	0	0	0	0	0	1	1	0	0	0	0	0
	GI23245	CCHa2	FBgn0038147	0	0	0	0	0	0	0	0	1	1	0	0	0	0	0
	GI22824	Sur-8	FBgn0038504	0	0	0	0	0	0	0	0	1	1	0	1	0	0	0
	GI23847	MESK4	FBgn0043069	0	0	0	0	0	0	0	0	1	1	0	0	0	0	0
	GI19503	CG30423	FBgn0050423	0	0	1	0	0	0	0	0	1	1	0	0	0	0	0
	GI23136	Npc2e	FBgn0051410	0	0	1	0	0	0	0	0	1	1	0	0	0	0	0
	GI19941	Fs	FBgn0259878	0	0	0	0	0	0	0	0	1	1	0	0	0	0	0
Cluster 12	GI19416	Def	FBgn0010385	0	0	0	0	0	1	0	0	1	0	0	0	0	0	0
	GI18184	Hf	FBgn0014000	0	0	0	0	0	1	0	0	1	0	0	0	0	0	0
	GI11722	grim	FBgn0015946	0	0	0	1	0	1	0	0	1	1	0	1	0	0	1
	GI10102	IKKbeta	FBgn0024222	0	0	0	1	0	1	0	0	1	1	1	1	0	0	0
	GI17066	Mt2	FBgn0028707	0	1	0	1	0	1	0	0	1	0	1	0	1	0	0
	GI15354	spirit	FBgn0030051	0	0	0	0	0	1	0	0	1	1	0	1	0	0	0
	GI10151	CG8149	FBgn0037700	0	0	0	1	0	1	0	0	0	0	0	0	0	0	0
	GI23202	grass	FBgn0039494	0	0	0	0	0	1	0	0	1	1	0	1	0	0	0
Cluster 13	GI18610	Gbp1	FBgn0034199	0	0	1	1	0	1	0	0	1	1	0	0	0	1	1
	GI21941	capt	FBgn0261458	0	1	0	1	1	0	0	0	1	1	0	0	0	1	1
	GI21338	Dark	FBgn0263864	0	1	0	1	1	1	0	0	1	0	0	1	0	1	1
Cluster 14	GI15057	Hmr	FBgn0001206	1	1	0	0	0	0	0	0	0	0	0	0	1	0	1
	GI14036	pho	FBgn0002521	0	1	0	1	0	0	0	0	0	0	1	0	1	0	0
	GI12002	mu2	FBgn0002872	0	1	0	0	0	0	0	0	1	0	1	0	1	0	0
	GI11952	mei-P22	FBgn0016036	1	1	0	0	1	0	0	0	0	0	0	0	1	0	0
	GI23761	agt	FBgn0024912	0	0	0	0	0	0	0	0	1	0	0	0	1	0	0
	GI22254	CG6171	FBgn0026737	0	0	0	0	0	0	0	0	1	0	0	0	1	0	1
	GI14092	Thd1	FBgn0026869	0	0	0	0	0	0	0	0	1	0	0	0	1	0	0
	GI20488	Nse4	FBgn0032251	0	0	0	0	0	0	0	0	1	0	0	0	1	0	0
	GI15447	Panx	FBgn0034617	0	1	0	0	0	0	0	0	0	0	1	0	1	0	1
	GI23768	slx1	FBgn0037263	1	0	0	0	0	0	0	0	1	0	0	0	1	0	0
	GI22458	CG6744	FBgn0037901	0	0	0	0	0	0	0	0	0	0	0	0	1	0	0
	GI16920	CG5316	FBgn0038704	0	0	0	0	0	0	0	0	1	0	1	0	1	0	0
	GI16962	Brca2	FBgn0050169	1	1	0	0	1	0	0	0	1	0	1	0	1	0	0
	GI21791	mh	FBgn0267977	1	0	0	0	0	0	0	0	1	0	0	0	1	0	0
	GI17565	Pol32	FBgn0283467	0	0	0	0	0	0	0	0	1	0	0	0	1	0	0
Cluster 15	GI13265	CG3967	FBgn0035989	0	1	0	0	0	0	0	1	1	0	0	1	0	0	0
	GI11463	Or67d	FBgn0036080	0	0	0	0	1	0	1	1	1	0	0	0	0	0	0
	GI10529	CG9997	FBgn0039597	0	0	1	0	1	0	0	1	0	0	0	1	0	0	0
	GI18432	lectin-46Ca	FBgn0040093	0	0	1	0	1	0	0	1	0	0	0	0	0	0	0
	GI22858	Gr93b	FBgn0045470	0	0	0	0	1	0	1	1	1	0	0	0	0	0	0
	GI14467	Ir8a	FBgn0052704	0	0	1	0	0	0	1	1	1	1	0	0	0	0	0
	GI22809	natalisin	FBgn0085417	0	0	0	0	1	0	0	1	0	0	0	0	0	0	0
	GI14165	tay	FBgn0260938	0	0	0	1	0	0	0	1	1	1	0	0	0	0	0
	GI24722	Xrp1	FBgn0261113	1	1	0	0	0	0	0	1	1	0	0	0	1	0	1
	GI10859	wake	FBgn0266418	1	1	1	1	0	0	0	1	1	1	1	0	0	0	1

### Sheet: TOP10 MOL
	Moj	Dmel name	Dmel FBgn	Cell cycle/ proliferation	cellular organization/ biogenesis	cellular transport/ localization	development	reproduction	immune system	nervous system process	behavior	response to stimulus	signaling	gene expression	protein metabolism	DNA metabolism	small molecule metabolism	detoxification and other biological process
Cluster 1	GI23550	aurA	FBgn0000147	1	0	0	0	0	0	0	0	0	0	1	0	0	0	1
	GI18336	Roe1	FBgn0014877	0	1	0	0	0	0	0	0	0	0	1	0	0	0	1
	GI10102	IKKbeta	FBgn0024222	1	0	0	0	0	0	0	0	0	0	1	0	0	0	1
	GI14115	Dyrk3	FBgn0027101	1	0	0	0	0	0	0	0	0	0	1	0	0	0	0
	GI18234	CG31731	FBgn0028539	1	0	0	0	1	0	0	0	0	0	1	0	0	0	0
	GI17789	CG5160	FBgn0031906	1	0	0	0	0	0	0	0	0	0	1	0	0	0	0
	GI18253	Ns4	FBgn0032882	1	0	0	0	0	0	0	0	0	0	1	0	0	0	0
	GI18944	CysRS-m	FBgn0033900	1	0	0	0	0	0	0	0	0	0	1	0	0	0	0
	GI10059	ninaG	FBgn0037896	1	0	0	0	0	0	0	0	0	0	1	0	0	0	0
	GI19706	Ipk1	FBgn0050295	1	0	0	0	0	0	0	0	0	0	1	0	0	0	0
	GI21338	Dark	FBgn0263864	1	1	0	0	0	0	0	0	0	0	1	0	0	0	1
Cluster 2	GI22476	Est-P	FBgn0000594	1	0	0	0	0	0	0	0	0	0	0	0	0	0	0
	GI22473	Est-P	FBgn0000594	1	0	0	0	0	0	0	0	0	0	0	0	0	0	0
	GI16712	Su(P)	FBgn0004465	1	0	0	0	0	0	0	0	0	0	0	0	0	0	0
	GI23195	GstD2	FBgn0010038	1	0	0	0	0	0	0	0	0	0	0	0	0	0	0
	GI21245	thetaTry	FBgn0011555	1	0	0	0	0	0	0	0	0	0	0	0	0	0	0
	GI18415	iotaTry	FBgn0015001	1	0	0	0	0	0	0	0	0	0	0	0	0	0	0
	GI17455	Try29F	FBgn0015316	1	0	0	0	0	0	0	0	0	0	0	0	0	0	0
	GI14977	CG11412	FBgn0024362	1	0	0	0	0	0	0	0	0	0	0	0	0	0	0
	GI23761	agt	FBgn0024912	1	0	0	0	0	0	0	0	0	0	0	0	0	0	0
	GI14948	l(1)G0045	FBgn0026702	1	0	0	0	0	0	0	0	0	0	0	0	0	0	0
	GI22254	CG6171	FBgn0026737	1	0	0	0	0	0	0	0	0	0	0	0	0	0	0
	GI17066	Mt2	FBgn0028707	1	0	0	0	0	0	0	0	0	0	0	0	0	0	0
	GI14820	CG10778	FBgn0029980	1	0	0	0	0	0	0	0	0	0	0	0	0	0	0
	GI15354	spirit	FBgn0030051	1	0	0	0	0	0	0	0	0	0	0	0	0	0	0
	GI11087	CG12990	FBgn0030859	1	0	0	0	0	0	0	0	0	0	0	0	0	0	0
	GI17855	CG11911	FBgn0031249	1	0	0	0	0	0	0	0	0	0	0	0	0	0	0
	GI17561	CG11029	FBgn0031735	1	0	0	0	0	0	0	0	0	0	0	0	0	0	0
	GI11290	CG9109	FBgn0031765	1	0	0	0	0	0	0	0	0	0	0	0	0	0	0
	GI17520	AANATL2	FBgn0031791	1	0	0	0	0	0	0	0	0	0	0	0	0	0	0
	GI13649	CG9550	FBgn0031826	1	0	0	0	0	0	0	0	0	0	0	0	0	0	0
	GI16891	CG12560	FBgn0031974	1	0	0	0	0	0	0	0	0	0	0	0	0	0	0
	GI18678	CG5037	FBgn0032222	1	0	0	0	0	0	0	0	0	0	0	0	0	0	0
	GI20466	CG5188	FBgn0032247	1	0	0	0	0	0	0	0	0	0	0	0	0	0	0
	GI19813	CG10195	FBgn0032787	1	0	0	0	0	0	0	0	0	0	0	0	0	0	0
	GI12484	CG10721	FBgn0032846	1	0	0	0	0	0	0	0	0	0	0	0	0	0	0
	GI19587	CG9319	FBgn0032881	1	0	0	0	0	0	0	0	0	0	0	0	0	0	0
	GI21219	St4	FBgn0033887	1	0	0	0	0	0	0	0	0	0	0	0	0	0	0
	GI20153	Jheh2	FBgn0034405	1	0	0	0	0	0	0	0	0	0	0	0	0	0	0
	GI18664	CG13430	FBgn0034518	1	0	0	0	0	0	0	0	0	0	0	0	0	0	0
	GI18848	CG13562	FBgn0034928	1	0	0	0	0	0	0	0	0	0	0	0	0	0	0
	GI12304	CG3344	FBgn0035154	1	0	0	0	0	0	0	0	0	0	0	0	0	0	0
	GI13265	CG3967	FBgn0035989	1	0	0	0	0	0	0	0	0	0	0	0	0	0	0
	GI11948	CG3552	FBgn0035999	1	0	0	0	0	0	0	0	0	0	0	0	0	0	0
	GI13255	CG18179	FBgn0036023	1	0	0	0	0	0	0	0	0	0	0	0	0	0	0
	GI16558	CG11811	FBgn0036099	1	0	0	0	0	0	0	0	0	0	0	0	0	0	0
	GI11372	CG10116	FBgn0036367	1	0	0	0	0	0	0	0	0	0	0	0	0	0	0
	GI16085	CG8757	FBgn0036380	1	0	0	0	0	0	0	0	0	0	0	0	0	0	0
	GI13769	CG7328	FBgn0036942	1	0	0	0	0	0	0	0	0	0	0	0	0	0	0
	GI11390	ND-B14.5AL	FBgn0037172	1	0	0	0	0	0	0	0	0	0	0	0	0	0	0
	GI21929	CG9780	FBgn0037230	1	0	0	0	0	0	0	0	0	0	0	0	0	0	0
	GI24275	CG8526	FBgn0037759	1	0	0	0	0	0	0	0	0	0	0	0	0	0	0
	GI10274	CG3809	FBgn0037995	1	0	0	0	0	0	0	0	0	0	0	0	0	0	0
	GI10105	CG4210	FBgn0038302	1	0	0	0	0	0	0	0	0	0	0	0	0	0	0
	GI23145	CG17477	FBgn0038479	1	0	0	0	0	0	0	0	0	0	0	0	0	0	0
	GI23144	CG17475	FBgn0038481	1	0	0	0	0	0	0	0	0	0	0	0	0	0	0
	GI22967	CG14297	FBgn0038655	1	0	0	0	0	0	0	0	0	0	0	0	0	0	0
	GI24473	CG3739	FBgn0038702	1	0	0	0	0	0	0	0	0	0	0	0	0	0	0
	GI10599	CG15695	FBgn0038832	1	0	0	0	0	0	0	0	0	0	0	0	0	0	0
	GI24456	CG5892	FBgn0038873	1	0	0	0	0	0	0	0	0	0	0	0	0	0	0
	GI23292	CG6296	FBgn0039470	1	0	0	0	0	0	0	0	0	0	0	0	0	0	0
	GI23993	CG1750	FBgn0039836	1	0	0	0	0	0	0	0	0	0	0	0	0	0	0
	HP1Mcsd	yip3	FBgn0040063	1	0	0	0	0	0	0	0	0	0	0	0	0	0	0
	GI14714	CG13759	FBgn0040376	1	0	0	0	0	0	0	0	0	0	0	0	0	0	0
	GI19784	Atg10	FBgn0040780	1	0	0	0	0	0	0	0	0	0	0	0	0	0	0
	GI18772	CG30016	FBgn0050016	1	0	0	0	0	0	0	0	0	0	0	0	0	0	0
	GI20373	CG30343	FBgn0050343	1	0	0	0	0	0	0	0	0	0	0	0	0	0	0
	GI22159	CG31200	FBgn0051200	1	0	0	0	0	0	0	0	0	0	0	0	0	0	0
	GI23060	CG31248	FBgn0051248	1	0	0	0	0	0	0	0	0	0	0	0	0	0	0
	GI18353	CG31681	FBgn0051681	1	0	0	0	0	0	0	0	0	0	0	0	0	0	0
	GI18354	CG31681	FBgn0051681	1	0	0	0	0	0	0	0	0	0	0	0	0	0	0
	GI20771	CG31851	FBgn0051851	1	0	0	0	0	0	0	0	0	0	0	0	0	0	0
	GI23805	CG31954	FBgn0051954	1	0	0	0	0	0	0	0	0	0	0	0	0	0	0
	GI11306	NUCB1	FBgn0052190	1	0	0	0	0	0	0	0	0	0	0	0	0	0	0
	GI11955	CG32269	FBgn0052269	1	0	0	0	0	0	0	0	0	0	0	0	0	0	0
	GI11958	CG32277	FBgn0052277	1	0	0	0	0	0	0	0	0	0	0	0	0	0	0
	GI23884	CG32755	FBgn0052755	1	0	0	0	0	0	0	0	0	0	0	0	0	0	0
	GI11960	CG33159	FBgn0053159	1	0	0	0	0	0	0	0	0	0	0	0	0	0	0
	GI13805	CG33260	FBgn0053260	1	0	0	0	0	0	0	0	0	0	0	0	0	0	0
	GI20122	GstE6	FBgn0063494	1	0	0	0	0	0	0	0	0	0	0	0	0	0	0
	GI20123	GstE6	FBgn0063494	1	0	0	0	0	0	0	0	0	0	0	0	0	0	0
	GI16676	Jon65Aiv	FBgn0250815	1	0	0	0	0	0	0	0	0	0	0	0	0	0	0
	GI24071	CG42327	FBgn0259227	1	0	0	0	0	0	0	0	0	0	0	0	0	0	0
	GI24814	zuc	FBgn0261266	1	0	0	0	0	0	0	0	0	0	0	0	0	0	0
	GI13482	zuc	FBgn0261266	1	0	0	0	0	0	0	0	0	0	0	0	0	0	0
Cluster 3	GI20017	her	FBgn0001185	0	0	0	0	0	0	0	1	0	0	0	0	0	0	1
	GI14036	pho	FBgn0002521	0	0	0	0	0	0	0	1	0	0	0	0	0	0	1
	GI22889	zen2	FBgn0004054	0	0	0	0	0	0	0	1	0	0	0	0	0	0	0
	GI11653	Su(z)12	FBgn0020887	1	0	0	0	0	0	0	1	0	0	0	0	0	0	1
	GI14092	Thd1	FBgn0026869	1	0	0	0	0	0	0	1	0	0	0	0	0	0	0
	GI16972	CG11723	FBgn0031391	0	0	0	0	0	0	0	1	0	0	0	0	0	0	0
	GI19257	Nup50	FBgn0033264	0	0	0	0	0	0	0	1	0	0	0	0	0	0	1
	GI16920	CG5316	FBgn0038704	1	0	0	0	0	0	0	1	0	0	0	0	0	0	0
	GI12344	CG14050	FBgn0040392	0	0	0	0	0	0	0	1	0	0	0	0	0	0	0
	GI16962	Brca2	FBgn0050169	0	0	0	0	0	0	0	1	0	0	0	0	0	0	1
	GI24722	Xrp1	FBgn0261113	0	0	0	0	0	0	0	1	0	0	0	0	0	0	1
	GI18350	CG42741	FBgn0261705	0	0	0	0	0	0	0	1	0	0	0	0	0	0	0
	GI21791	mh	FBgn0267977	0	0	0	0	0	0	0	1	0	0	0	0	0	0	1
Cluster 4	GI15057	Hmr	FBgn0001206	0	0	0	0	0	0	0	0	0	0	0	0	0	0	1
	GI12246	Hsp67Ba	FBgn0001227	0	0	0	0	0	0	0	0	0	0	0	0	0	0	1
	GI21863	ninaA	FBgn0002936	1	0	0	0	0	0	0	0	0	0	0	0	0	0	1
	GI22636	CG14906	FBgn0015351	1	0	0	0	0	0	0	0	0	0	0	0	0	0	1
	GI11722	grim	FBgn0015946	0	0	0	0	0	0	0	0	0	0	0	0	0	0	1
	Obp8a	Obp8a	FBgn0030103	0	0	0	0	0	0	0	0	0	0	0	0	0	0	1
	GI13737	c-cup	FBgn0031367	0	0	0	0	0	0	0	0	0	0	0	0	0	0	1
	GI17603	CG3165	FBgn0031484	0	0	0	0	0	0	0	0	0	0	0	0	0	0	1
	GI19098	CG1603	FBgn0033185	0	0	0	0	0	0	0	0	0	0	0	0	0	0	1
	GI19158	CG18446	FBgn0033458	0	0	0	0	0	0	0	0	0	0	0	0	0	0	1
	GI21263	FLASH	FBgn0033806	0	0	0	0	0	0	0	0	0	0	0	0	0	0	1
	Obp59a	Obp59a	FBgn0034766	0	0	0	0	0	0	0	0	0	0	0	0	0	0	1
	GI11964	CG14965	FBgn0035414	0	0	0	0	0	0	0	0	0	0	0	0	0	0	1
	GI12130	CG4835	FBgn0035607	0	0	0	0	0	0	0	0	0	0	0	0	0	0	1
	GI12935	CG13308	FBgn0035932	0	0	0	0	0	0	0	0	0	0	0	0	0	0	1
	GI16595	CG18178	FBgn0036035	0	0	0	0	0	0	0	0	0	0	0	0	0	0	1
	GI13719	CG14135	FBgn0036193	0	0	0	0	0	0	0	0	0	0	0	0	0	0	1
	GI11739	CG14125	FBgn0036232	0	0	0	0	0	0	0	0	0	0	0	0	0	0	1
	GI13071	CG13075	FBgn0036563	0	0	0	0	0	0	0	0	0	0	0	0	0	0	1
	GI12677	CG5157	FBgn0036575	0	0	0	0	0	0	0	0	0	0	0	0	0	0	1
	GI13765	CG6933	FBgn0036952	0	0	0	0	0	0	0	0	0	0	0	0	0	0	1
	GI11895	cmpy	FBgn0037015	0	0	0	0	0	0	0	0	0	0	0	0	0	0	1
	GI11512	CG14451	FBgn0037183	0	0	0	0	0	0	0	0	0	0	0	0	0	0	1
	GI23768	slx1	FBgn0037263	1	0	0	0	0	0	0	0	0	0	0	0	0	0	1
	GI10780	CG2023	FBgn0037383	0	0	0	0	0	0	0	0	0	0	0	0	0	0	1
	GI24089	CG16790	FBgn0037713	1	0	0	0	0	0	0	0	0	0	0	0	0	0	1
	GI22458	CG6744	FBgn0037901	1	0	0	0	0	0	0	0	0	0	0	0	0	0	1
	GI10173	CG9590	FBgn0038360	0	0	0	0	0	0	0	0	0	0	0	0	0	0	1
	GI23849	Irc	FBgn0038465	1	0	0	0	0	0	0	0	0	0	0	0	0	0	1
	GI10559	cal1	FBgn0038478	0	0	0	0	0	0	0	0	0	0	0	0	0	0	1
	GI21958	CG7714	FBgn0038645	0	0	0	0	0	0	0	0	0	0	0	0	0	0	1
	GI22396	CG10214	FBgn0039115	1	0	0	0	0	0	0	0	0	0	0	0	0	0	1
	GI23835	Dlip2	FBgn0040466	0	0	0	0	0	0	0	0	0	0	0	0	0	0	1
	GI23949	Pif1B	FBgn0046874	0	0	0	0	0	0	0	0	0	0	0	0	0	0	1
	GI10731	CG33213	FBgn0053213	0	0	0	0	0	0	0	0	0	0	0	0	0	0	1
	GI12216	obst-H	FBgn0053983	0	0	0	0	0	0	0	0	0	0	0	0	0	0	1
	GI10808	CG34282	FBgn0085311	0	0	0	0	0	0	0	0	0	0	0	0	0	0	1
	GI17042	Snoo	FBgn0085450	0	0	0	0	0	0	0	0	0	0	0	0	0	0	1
	GI18435	tef	FBgn0086350	0	0	0	0	0	0	0	0	0	0	0	0	0	0	1
	GI13926	stv	FBgn0086708	0	0	0	0	0	0	0	0	0	0	0	0	0	0	1
	GI14787	CG43090	FBgn0262536	0	0	0	0	0	0	0	0	0	0	0	0	0	0	1
	GI21029	robls54B	FBgn0263233	0	0	0	0	0	0	0	0	0	0	0	0	0	0	1
	GI17565	Pol32	FBgn0283467	0	0	0	0	0	0	0	0	0	0	0	0	0	0	1
Cluster 5	GI22250	wek	FBgn0001990	0	0	0	0	0	0	0	0	0	0	0	1	0	0	1
	GI20893	Cyp6a9	FBgn0013771	1	0	0	0	0	0	0	0	0	0	0	1	0	0	1
	GI18306	Cyp6a9	FBgn0013771	1	0	0	0	0	0	0	0	0	0	0	1	0	0	1
	GI15252	CG3108	FBgn0029807	1	0	0	0	0	0	0	0	0	0	0	1	0	0	0
	GI15284	Cyp311a1	FBgn0030367	0	0	0	0	0	0	0	0	0	0	0	1	0	0	1
	GI18659	krimp	FBgn0034098	0	0	0	0	0	0	0	0	0	0	0	1	0	0	0
	GI13507	CG8786	FBgn0036897	1	0	0	0	0	0	0	0	0	0	0	1	0	0	1
	GI23202	grass	FBgn0039494	1	0	0	0	0	0	0	0	0	0	0	1	0	0	0
	GI24576	CG31365	FBgn0051365	0	0	0	0	0	0	0	0	0	0	0	1	0	0	1
	GI14125	CG31999	FBgn0051999	0	0	0	0	0	0	0	0	0	0	0	1	0	0	0
	GI15982	dUTPase	FBgn0250837	1	0	0	0	0	0	0	0	0	0	0	1	0	0	0
	GI10181	E(var)3-9	FBgn0260243	0	0	0	0	0	0	0	0	0	0	0	1	0	0	1
	GI22468	Cpn	FBgn0261714	0	0	0	0	0	0	0	0	0	0	0	1	0	0	0
	GI23332	qin	FBgn0263974	1	0	0	0	0	0	0	0	0	0	0	1	0	0	0
	GI24656	SelR	FBgn0267376	1	0	0	0	0	0	0	0	0	0	0	1	0	0	0
Cluster 6	GI17015	CG3294	FBgn0031628	0	0	0	0	0	0	0	0	1	0	0	1	0	0	0
	GI17633	CG13096	FBgn0032050	0	0	0	0	0	0	0	0	1	0	0	0	0	0	0
	GI17911	CG10341	FBgn0032701	0	0	0	0	0	0	0	0	1	0	0	0	0	0	0
	GI19460	CG12129	FBgn0033475	0	0	0	0	0	0	0	0	1	0	0	0	0	0	0
	GI13165	CG13807	FBgn0035323	0	0	0	0	0	0	0	0	1	0	0	0	0	0	0
	GI13435	CG11109	FBgn0037200	1	0	0	0	0	0	0	0	1	0	0	0	0	0	0
	GI22173	CG4159	FBgn0038811	1	0	0	0	0	0	0	0	1	0	0	0	0	0	0
	GI21968	CG7903	FBgn0039730	0	0	0	0	0	0	0	0	1	0	0	0	0	0	1
	GI14800	CG32708	FBgn0052708	0	0	0	0	0	0	0	0	1	0	0	0	0	0	0
	GI14207	CG33172	FBgn0053172	0	0	0	0	0	0	0	0	1	0	0	0	0	0	0
	GI15652	CG34334	FBgn0263829	0	0	0	0	0	0	0	0	1	0	0	0	0	0	1
Cluster 7	GI14962	fog	FBgn0000719	0	0	0	1	0	0	0	0	0	0	0	0	0	0	0
	GI12796	miple2	FBgn0029002	0	1	0	1	0	0	0	0	0	0	0	0	0	0	1
	GI20749	spz4	FBgn0032362	0	0	0	1	0	0	0	0	0	0	0	0	0	0	0
	GI18610	Gbp1	FBgn0034199	0	1	0	1	0	0	0	0	0	0	0	0	0	0	0
	GI23245	CCHa2	FBgn0038147	0	1	0	1	0	0	0	0	0	0	0	0	0	0	0
	GI19503	CG30423	FBgn0050423	0	0	0	1	0	0	0	0	0	0	0	0	0	0	0
	GI10859	wake	FBgn0266418	0	0	0	1	0	0	0	1	0	0	0	0	0	0	0
Cluster 8	GI14614	CG1791	FBgn0030163	0	1	0	0	0	0	0	0	0	0	0	0	0	0	0
	GI15177	RhoGAP16F	FBgn0030893	0	1	0	0	0	0	0	0	0	0	0	0	0	0	0
	GI17762	CG3513	FBgn0031559	0	1	0	0	0	0	0	0	0	0	0	0	0	0	0
	GI17758	CG16713	FBgn0031560	0	1	0	0	0	0	0	0	0	0	0	0	0	0	0
	GI17755	CG10031	FBgn0031563	0	1	0	0	0	0	0	0	0	0	0	0	0	0	0
	GI20111	CG14502	FBgn0034321	0	1	0	0	0	0	0	0	0	0	0	0	0	0	0
	GI23168	CG9286	FBgn0038183	0	1	0	0	0	0	0	0	0	0	0	0	0	0	0
	GI22824	Sur-8	FBgn0038504	0	1	0	0	0	0	0	0	0	0	0	0	0	0	1
	GI23049	CG14518	FBgn0039621	0	1	0	0	0	0	0	0	0	0	0	0	0	0	0
	Tep2	Tep2	FBgn0041182	0	1	0	0	0	0	0	0	0	0	0	0	0	0	0
	GI17753	CG31777	FBgn0051777	0	1	0	0	0	0	0	0	0	0	0	0	0	0	0
	GI23047	CG33453	FBgn0053453	0	1	0	0	0	0	0	0	0	0	0	0	0	0	0
	GI19062	CG33627	FBgn0053627	0	1	0	0	0	0	0	0	0	0	0	0	0	0	0
	GI23138	CG33631	FBgn0053631	0	1	0	0	0	0	0	0	0	0	0	0	0	0	0
	GI13913	CG33769	FBgn0053769	0	1	0	0	0	0	0	0	0	0	0	0	0	0	0
	GI13917	CG33772	FBgn0053772	0	1	0	0	0	0	0	0	0	0	0	0	0	0	0
Cluster 9	GI12700	l(3)mbn	FBgn0002440	0	0	0	0	0	1	0	0	0	0	0	0	0	0	0
	GI18692	Lcp4	FBgn0002535	0	0	0	0	0	1	0	0	0	0	0	0	0	0	0
	GI19871	Mur2B	FBgn0025390	0	0	0	0	0	1	0	0	0	0	0	0	0	0	1
	GI14848	CG15756	FBgn0030493	0	0	0	0	0	1	0	0	0	0	0	0	0	0	0
	GI19648	Cpr47Ef	FBgn0033603	0	0	0	0	0	1	0	0	0	0	0	0	0	0	0
	GI12065	Cpr73D	FBgn0036680	0	0	0	0	0	1	0	0	0	0	0	0	0	0	0
	GI10454	mRpL35	FBgn0038923	0	0	0	0	0	1	0	0	0	0	0	0	0	0	0
	GI22221	tnc	FBgn0039257	0	0	0	0	0	1	0	0	0	0	0	0	0	0	0
	GI24853	mRpS18C	FBgn0039765	0	0	0	0	0	1	0	0	0	0	0	0	0	0	0
	GI22882	TwdlR	FBgn0051081	0	0	0	0	0	1	0	0	0	0	0	0	0	0	0
	GI17164	Mur29B	FBgn0051901	0	0	0	0	0	1	0	0	0	0	0	0	0	0	0
	GI16284	Mur11Da	FBgn0052644	0	0	0	0	0	1	0	0	0	0	0	0	0	0	0
	GI24720	CG34297	FBgn0085326	0	0	0	0	0	1	0	0	0	0	0	0	0	0	0
Cluster 10	GI24207	Sry-alpha	FBgn0003510	0	0	0	0	0	0	1	0	0	0	0	0	0	0	0
	GI16229	bif	FBgn0014133	0	0	0	0	0	0	1	0	0	0	0	0	0	0	0
	GI14014	Kap3	FBgn0028421	1	0	0	0	0	0	1	0	0	0	0	0	0	0	1
	GI17366	CG18063	FBgn0028856	0	0	0	0	0	0	1	0	0	0	0	0	0	0	0
	GI17360	CG18109	FBgn0028901	0	0	0	0	0	1	1	0	0	0	0	0	0	0	0
	GI20587	wash	FBgn0033692	0	0	0	0	0	0	1	0	0	0	0	0	0	0	1
	GI24881	Whamy	FBgn0037750	0	0	0	0	0	0	1	0	0	0	0	0	0	0	1
	GI24430	CG10845	FBgn0039246	0	0	0	0	0	0	1	0	0	0	1	0	0	0	0
	GI21941	capt	FBgn0261458	0	0	0	0	0	0	1	0	0	0	0	0	0	0	1
Cluster 11	GI14303	AnxB11	FBgn0030749	0	0	0	0	0	0	1	0	0	0	0	1	1	0	0
	GI23136	Npc2e	FBgn0051410	0	0	0	0	0	0	0	0	0	0	0	0	1	0	1
	GI24062	CheB53a	FBgn0261292	0	0	0	0	0	0	0	0	0	0	0	0	1	0	0
	GI18506	CheB53a	FBgn0261292	0	0	0	0	0	0	0	0	0	0	0	0	1	0	0
Cluster 12	GI24760	Or33c	FBgn0026390	0	0	1	0	0	0	0	0	0	0	0	0	0	0	1
	GI17082	Or22a	FBgn0026398	0	0	1	0	0	0	0	0	0	0	0	0	0	0	1
	GI15577	wgn	FBgn0030941	0	0	1	0	0	0	0	0	0	0	0	0	0	0	1
	GI11463	Or67d	FBgn0036080	0	0	1	0	0	0	0	0	0	0	0	0	0	0	1
	GI24332	PK2-R1	FBgn0038140	0	0	1	0	0	0	0	0	0	0	0	0	0	0	0
	GI22055	Ir94h	FBgn0039080	0	0	1	0	1	0	0	0	0	0	0	0	0	0	0
	GI22858	Gr93b	FBgn0045470	0	0	1	0	0	0	0	0	0	0	0	0	0	0	0
	GI22316	Ir56a	FBgn0050125	0	0	1	0	1	0	0	0	0	0	0	0	0	0	0
	GI18170	Ir31a	FBgn0051718	0	0	1	0	1	0	0	0	0	0	0	0	0	0	0
	GI14467	Ir8a	FBgn0052704	0	0	1	1	1	0	0	0	0	0	0	0	0	0	0
	GI22053	Ir94e	FBgn0259194	0	0	1	0	1	0	0	0	0	0	0	0	0	0	0
Cluster 13	GI13313	Vha16-5	FBgn0032294	1	0	0	0	1	0	0	0	0	0	0	0	0	0	0
	GI17120	CG5421	FBgn0032434	1	0	0	0	1	0	0	0	0	0	0	0	0	0	0
	GI23846	VhaM9.7-d	FBgn0038458	1	0	0	0	1	0	0	0	0	0	0	0	0	0	0
	GI23405	ppk30	FBgn0039677	0	0	0	0	1	0	0	0	0	0	0	0	0	0	0
	GI19768	wun2	FBgn0041087	1	0	0	0	1	0	0	0	0	0	0	0	0	0	0
	GI17585	CG30048	FBgn0050048	0	0	0	0	1	0	0	0	0	0	0	0	0	0	0
	GI13853	CG32054	FBgn0052054	0	0	0	0	1	0	0	0	0	0	0	0	0	0	0
	GI11441	CG32081	FBgn0052081	0	0	0	0	1	0	0	0	0	0	0	0	0	0	0
	GI22444	CG33934	FBgn0064119	0	0	0	0	1	0	0	0	0	0	0	0	0	0	0
	GI22996	VhaPPA1-2	FBgn0262514	1	0	0	0	1	0	0	0	0	0	0	0	0	0	0
Cluster 14	GI15220	CG15765	FBgn0029814	0	0	1	0	0	0	0	0	0	0	0	0	0	1	0
	GI24649	CG14879	FBgn0038419	0	0	0	0	0	0	0	0	0	0	0	0	0	1	0
	GI24861	PH4alphaSG2	FBgn0039779	1	0	0	0	0	0	0	0	0	0	1	1	0	1	0
	GI18432	lectin-46Ca	FBgn0040093	0	0	0	0	0	0	0	0	0	0	1	0	0	1	0
	GI18372	CG8343	FBgn0040502	0	0	0	0	0	0	0	0	0	0	0	0	0	1	0
	GI22621	Hex-t1	FBgn0042711	1	0	0	0	0	0	0	0	0	0	1	0	0	1	0
	GI18667	CG30148	FBgn0050148	0	0	0	0	0	0	0	0	0	0	0	0	0	1	0
	GI14022	lectin-37Db	FBgn0053533	0	0	0	0	0	0	0	0	0	0	1	0	0	1	0
Cluster 15	GI12209	crc	FBgn0000370	0	0	0	0	0	0	0	1	0	1	0	0	0	0	1
	GI12002	mu2	FBgn0002872	0	0	0	0	0	0	0	0	0	1	0	0	0	0	0
	GI13211	CG10147	FBgn0035702	0	0	0	0	0	0	0	1	0	1	0	1	0	0	0
	GI23913	CG7963	FBgn0037584	0	0	0	0	0	0	0	1	0	1	0	1	0	0	0
	GI22394	CG8159	FBgn0037619	0	0	0	0	0	0	0	1	0	1	0	1	0	0	0
	GI22252	CG6254	FBgn0037794	0	0	0	0	0	0	0	0	0	1	0	1	0	0	1
	GI22242	CG1647	FBgn0039602	0	0	0	0	0	0	0	1	0	1	0	1	0	0	0
	GI24615	CG31441	FBgn0051441	0	0	0	0	0	0	0	1	0	1	0	1	0	0	0
	GI17712	CG31702	FBgn0051702	0	0	0	0	0	0	0	1	0	1	0	0	0	0	1
	GI21780	Vsx1	FBgn0263511	0	0	0	0	0	0	0	1	1	1	0	0	0	0	0

### Sheet: PAMLFDR BIO
	Moj	Dmel name	Dmel FBgn	Cell cycle/ proliferation	cellular organization/ biogenesis	cellular transport/ localization	development	reproduction	immune system	nervous system process	behavior	response to stimulus	signaling	gene expression	protein metabolism	DNA metabolism	small molecule metabolism	detoxification and other biological process
Cluster 1	GI16710	Abl	FBgn0000017	1	1	1	1	1	1	1	1	1	1	0	1	0	1	1
	GI15716	dlg1	FBgn0001624	1	1	1	1	1	0	0	1	1	1	1	0	0	1	1
	GI19081	Egfr	FBgn0003731	1	1	0	1	1	1	1	1	1	1	1	1	0	1	1
Cluster 2	GI18992	inaD	FBgn0001263	0	0	1	0	0	0	1	0	1	1	0	0	0	0	0
	GI14014	Kap3	FBgn0028421	0	1	1	0	0	0	1	0	0	0	0	0	0	0	1
	GI10273	dpr17	FBgn0051361	0	1	0	0	0	0	1	0	0	0	0	0	0	0	0
	GI16177	Ca-alpha1T	FBgn0264386	0	0	1	0	0	0	1	0	0	1	0	0	0	0	1
Cluster 3	GI10448	trp	FBgn0003861	0	1	1	0	0	0	1	1	1	1	0	1	0	0	1
	GI11857	lilli	FBgn0041111	1	1	1	1	0	0	1	1	1	0	1	0	0	0	0
	GI15698	futsch	FBgn0259108	0	1	1	1	0	0	1	1	1	0	0	0	0	0	1
	GI12681	dikar	FBgn0261934	0	0	0	0	0	0	1	1	1	0	0	0	0	0	0
	GI15273	rg	FBgn0266098	0	1	0	1	0	0	1	1	1	0	0	0	0	0	0
Clutser 4	GI21428	cin	FBgn0000316	0	0	0	1	0	0	0	0	0	0	0	1	0	1	0
	GI11407	CPT2	FBgn0035383	0	0	0	0	0	0	0	0	1	0	0	0	0	1	1
	GI13780	olf413	FBgn0037153	0	0	0	0	0	0	0	0	0	0	0	0	0	1	1
	GI20420	Strn-Mlck	FBgn0265045	0	1	0	0	0	0	0	0	0	0	0	1	0	1	1
	GI20421	Strn-Mlck	FBgn0265045	0	1	0	0	0	0	0	0	0	0	0	1	0	1	1
Cluster 5	GI16332	Dec-1	FBgn0000427	0	1	0	1	1	0	0	0	0	0	0	0	0	0	0
	GI12817	ImpE2	FBgn0001254	0	0	0	1	0	0	0	0	0	0	0	0	0	0	0
	GI18692	Lcp4	FBgn0002535	0	0	0	1	0	0	0	0	0	0	0	0	0	0	0
	GI13306	sa	FBgn0002842	1	1	0	1	1	0	0	0	0	0	1	0	0	0	0
	GI21808	swa	FBgn0003655	0	1	1	1	1	0	0	0	0	0	0	0	0	0	0
	GI19817	Rme-8	FBgn0015477	0	0	1	1	1	0	0	0	0	0	0	0	0	0	0
	GI11887	Six4	FBgn0027364	0	1	0	1	1	0	0	0	0	0	1	0	0	0	0
	GI12796	miple2	FBgn0029002	0	0	0	1	0	0	0	0	0	0	0	0	0	0	0
	GI16363	Pat1	FBgn0029878	0	1	1	1	1	0	0	0	0	0	0	0	0	0	1
	GI21053	tho2	FBgn0031390	0	0	1	1	1	0	0	0	1	0	1	0	0	0	0
	GI16002	CG14913	FBgn0032331	0	0	0	0	1	0	0	0	0	0	0	0	0	0	0
	GI18186	CG13965	FBgn0032834	0	0	0	0	1	0	0	0	0	0	0	0	0	0	0
	GI13046	tfc	FBgn0035199	0	0	0	1	0	0	0	0	0	0	0	0	0	0	0
	GI13529	ms(3)76Ba	FBgn0036868	0	0	0	0	1	0	0	0	0	0	0	0	0	0	0
	GI11793	Cpr76Bd	FBgn0036881	0	0	0	1	0	0	0	0	0	0	0	0	0	0	0
	GI22221	tnc	FBgn0039257	0	0	0	1	1	0	0	0	0	0	0	0	0	0	1
	GI24861	PH4alphaSG2	FBgn0039779	0	0	0	1	0	0	0	0	0	0	0	0	0	0	1
	GI13482	zuc	FBgn0261266	0	1	0	1	1	0	0	0	0	0	1	0	0	0	1
	GI11086	chas	FBgn0263258	0	0	0	1	0	0	0	0	0	0	0	0	0	0	0
Cluster 6	GI24717	Dfd	FBgn0000439	0	0	0	1	0	0	0	0	0	0	1	0	0	0	0
	GI10512	l(3)mbt	FBgn0002441	1	1	1	1	0	0	0	0	0	0	1	0	0	0	0
	GI12957	CycT	FBgn0025455	1	0	0	1	0	0	0	0	1	0	1	1	0	0	0
	GI18795	Su(var)2-HP2	FBgn0026427	1	1	0	0	0	0	0	0	0	0	1	0	0	0	0
	GI22931	ear	FBgn0026441	0	0	0	0	0	0	0	0	0	0	1	0	0	0	0
	GI22956	Rbf2	FBgn0038390	1	0	0	0	0	0	0	0	0	0	1	0	0	0	0
	GI22846	mTerf5	FBgn0038584	0	0	0	0	0	0	0	0	0	0	1	0	0	0	0
	GI23993	CG1750	FBgn0039836	0	0	0	0	0	0	0	0	0	0	1	1	0	0	1
	GI14089	Hcf	FBgn0039904	0	1	0	0	0	0	0	0	0	0	1	1	0	0	1
	GI18122	ham	FBgn0045852	1	1	0	1	0	0	0	0	0	0	1	0	0	0	0
	GI18480	mute	FBgn0085444	0	0	0	1	0	0	0	0	0	0	1	0	0	0	1
Cluster 7	GI21537	sol	FBgn0003464	0	0	0	1	0	0	0	0	1	0	0	1	0	0	0
	GI21244	gammaTry	FBgn0010359	0	0	0	0	0	0	0	0	0	0	0	1	0	0	0
	GI16306	HERC2	FBgn0031107	0	0	0	0	0	0	0	0	0	0	0	1	0	0	0
	GI15507	CG9870	FBgn0031422	0	0	0	0	0	0	0	0	0	0	0	1	0	0	0
	GI17301	CG11321	FBgn0031857	0	0	0	0	0	0	0	0	1	0	0	1	0	0	0
	GI17596	CG4839	FBgn0032187	0	0	0	0	0	0	0	0	0	0	0	1	0	0	0
	GI12304	CG3344	FBgn0035154	0	0	0	0	0	0	0	0	0	0	0	1	0	0	0
	GI16723	CG12084	FBgn0043458	0	0	0	0	0	0	0	0	0	0	0	1	0	0	0
	GI22159	CG31200	FBgn0051200	0	0	0	0	0	0	0	0	0	0	0	1	0	0	0
Cluster 8	GI16401	tyf	FBgn0026083	0	0	0	0	0	0	0	1	1	0	1	1	0	0	0
	GI12239	CG12316	FBgn0036483	0	1	0	0	1	0	0	1	0	0	0	1	0	0	0
	GI18432	lectin-46Ca	FBgn0040093	0	0	1	0	1	0	0	1	0	0	0	0	0	0	0
	GI19536	Mid1	FBgn0053988	0	0	1	0	0	0	0	1	0	0	0	0	0	0	0
Cluster 9	GI12770	Ubi-p63E	FBgn0003943	0	0	1	1	0	0	0	0	0	0	0	1	0	0	1
	GI16712	Su(P)	FBgn0004465	0	0	0	0	0	0	0	0	0	0	0	0	0	0	1
	GI18701	Cyp6a22	FBgn0013773	0	0	0	0	0	0	0	0	0	0	0	0	0	0	1
	GI12776	Dhc62B	FBgn0013811	0	1	1	0	0	0	0	0	0	0	0	0	0	0	1
	GI14650	CG8611	FBgn0027602	0	0	0	0	0	0	0	0	0	0	0	0	0	0	1
	GI11078	SK	FBgn0029761	0	0	1	0	0	0	0	0	0	0	0	0	0	0	1
	GI17747	Nha1	FBgn0031865	0	0	1	0	0	0	0	0	0	0	0	0	0	0	0
	GI17911	CG10341	FBgn0032701	0	1	0	0	0	0	0	0	0	0	0	0	0	0	1
	GI21021	CG10202	FBgn0033969	0	0	0	0	0	0	0	0	0	0	0	0	0	0	1
	GI20520	CG6262	FBgn0034121	0	0	0	0	0	0	0	0	0	0	0	0	0	0	1
	GI19223	CG15080	FBgn0034391	0	1	0	0	0	0	0	0	0	0	0	0	0	0	1
	GI20802	CG9394	FBgn0034588	0	0	0	0	0	0	0	0	0	0	0	0	0	0	1
	GI20507	Golgin245	FBgn0034854	0	0	1	0	0	0	0	0	0	0	0	0	0	0	1
	GI11576	Muc68D	FBgn0036203	0	0	0	0	0	0	0	0	0	0	0	0	0	0	1
	GI13577	CG5883	FBgn0036225	0	0	0	0	0	0	0	0	0	0	0	0	0	0	1
	GI13765	CG6933	FBgn0036952	0	0	0	0	0	0	0	0	0	0	0	0	0	0	1
	GI22830	beat-IIb	FBgn0038494	0	0	0	0	0	0	0	0	0	0	0	0	0	0	1
	GI10831	CG16791	FBgn0038881	0	0	1	0	0	0	0	0	0	0	0	0	0	0	0
	GI10119	Ugt86Dc	FBgn0040257	0	0	0	0	0	0	0	0	0	0	0	0	0	0	1
	GI11736	Muc96D	FBgn0051439	0	0	0	0	0	0	0	0	0	0	0	0	0	0	1
	GI13853	CG32054	FBgn0052054	0	0	1	0	0	0	0	0	0	0	0	0	0	0	0
	GI17140	tweek	FBgn0261671	0	0	1	0	0	0	0	0	0	0	0	0	0	0	0
	GI11740	CG43896	FBgn0264488	0	0	0	0	0	0	0	0	0	0	0	0	0	0	1
	GI22439	CG4836	FBgn0270925	0	0	0	0	0	0	0	0	0	0	0	0	0	0	1
Cluster 10	GI14221	Gbeta13F	FBgn0001105	1	1	1	1	0	0	0	0	1	1	0	0	0	0	0
	GI17877	Hrs	FBgn0031450	1	1	1	1	1	0	0	0	1	1	1	1	0	0	0
	GI17207	Uvrag	FBgn0032499	1	1	1	1	1	0	0	0	1	1	0	0	0	0	1
	GI10559	cal1	FBgn0038478	1	1	1	0	1	0	0	0	0	0	0	0	0	0	0
	GI18788	hts	FBgn0263391	1	1	1	1	1	0	0	0	1	0	0	0	0	0	0
Cluster 11	GI12139	Usp47	FBgn0016756	0	1	0	1	0	0	0	0	1	1	1	1	1	0	1
	GI21761	trr	FBgn0023518	0	1	0	1	0	0	0	0	1	1	1	1	0	0	0
	GI13464	Wnk	FBgn0037098	0	1	1	1	0	0	0	0	1	1	0	1	0	0	0
	GI13121	dop	FBgn0267390	0	1	1	1	1	0	0	0	1	1	1	1	0	0	1
	GI16163	LIMK1	FBgn0283712	0	1	0	1	1	0	0	0	1	1	0	1	0	0	1
Cluster 12	GI22499	Hsp70Aa	FBgn0013275	0	1	0	0	0	0	0	0	1	0	0	0	0	0	0
	GI14597	PIP82	FBgn0024943	0	0	0	0	0	0	0	0	1	0	0	0	0	0	0
	GI10862	Sur	FBgn0028675	0	0	1	1	0	0	0	0	1	0	0	0	0	0	0
	GI13567	CS-2	FBgn0029091	0	1	0	1	0	0	0	0	0	0	0	0	0	0	0
	GI14162	eys	FBgn0031414	0	1	0	1	0	0	0	0	1	0	0	0	0	0	0
	GI19594	CG13185	FBgn0033661	0	1	0	0	0	0	0	0	1	0	1	0	0	0	0
	GI11840	zye	FBgn0036985	0	1	0	1	0	0	0	0	0	0	0	0	0	0	1
	GI13527	brv3	FBgn0040333	0	0	1	0	0	0	0	0	1	0	0	0	0	0	0
	GI16385	Sec16	FBgn0052654	0	1	1	0	0	0	0	0	1	0	0	0	0	0	0
	GI23073	CG34355	FBgn0085384	0	0	0	0	0	0	0	0	1	0	0	0	0	0	0
	GI15311	rudhira	FBgn0266019	0	0	1	0	0	0	0	0	1	0	0	0	0	0	0
	GI12929	Fhos	FBgn0266084	0	1	0	1	0	0	0	0	1	0	0	0	0	0	1
	GI17314	Kr-h1	FBgn0266450	0	1	0	1	0	0	0	0	1	0	1	0	0	0	0
Cluster 13	GI14822	mahe	FBgn0029979	0	0	0	0	0	0	0	0	1	1	1	0	0	0	1
	GI15356	RhoGAP15B	FBgn0030808	0	0	0	1	0	0	0	0	1	1	0	0	0	0	1
	GI17426	Tsp29Fb	FBgn0032075	0	0	0	0	0	0	0	0	1	1	0	0	0	0	0
	GI14262	Lrch	FBgn0032633	0	0	0	0	0	0	0	0	1	1	0	0	0	0	0
	GI14033	Rab9	FBgn0032782	0	0	1	0	0	0	0	0	1	1	0	0	0	0	0
	GI16664	MED14	FBgn0035145	0	0	0	0	0	0	0	0	1	1	1	0	0	0	0
	GI13039	CG9194	FBgn0035192	0	0	1	1	0	0	0	0	0	1	0	0	0	0	1
	GI13165	CG13807	FBgn0035323	0	0	0	1	0	0	0	0	0	1	0	0	0	0	1
	GI11667	Wbp2	FBgn0036318	0	0	0	1	0	0	0	0	1	1	1	0	0	0	0
	GI22074	srl	FBgn0037248	0	1	0	0	0	0	0	0	1	1	1	0	0	0	1
	GI24310	CG34404	FBgn0085433	0	0	0	0	0	0	0	0	1	1	0	0	0	0	0
	GI21607	C3G	FBgn0259228	0	1	0	1	0	0	0	0	1	1	0	0	0	0	1
	GI15727	RhoGAP18B	FBgn0261461	0	1	0	0	0	0	0	0	1	1	0	0	0	0	1
Cluster 14	GI20049	nec	FBgn0002930	0	0	0	0	0	1	0	0	1	1	0	1	0	0	0
	GI13601	stwl	FBgn0003459	0	1	0	1	1	1	0	0	1	0	1	0	1	0	0
	GI17574	gcm	FBgn0014179	1	1	1	1	0	1	0	0	1	0	1	0	0	0	0
	GI11073	gcm2	FBgn0019809	0	1	0	1	0	1	0	0	0	0	1	0	0	0	0
	GI20429	Sin3A	FBgn0022764	1	1	0	1	0	1	0	0	1	1	1	1	0	0	1
	GI19148	SP2353	FBgn0034070	0	1	0	1	0	1	0	0	1	0	0	0	0	0	1
	GI15126	alpha-Man-Ia	FBgn0259170	0	0	0	1	0	1	0	0	1	0	0	1	0	0	0
	GI13273	Exn	FBgn0261547	0	0	1	1	0	1	0	0	1	1	0	0	0	0	0
Cluster 15	GI15057	Hmr	FBgn0001206	1	1	0	0	0	0	0	0	0	0	0	0	1	0	1
	GI15286	Klp3A	FBgn0011606	1	1	0	0	1	0	0	0	0	0	0	0	1	0	1
	GI20104	Pms2	FBgn0011660	0	0	0	0	0	0	0	0	1	0	0	0	1	0	0
	GI14203	tos	FBgn0015553	0	0	0	0	0	0	0	0	1	0	0	0	1	0	0
	GI15447	Panx	FBgn0034617	0	1	0	0	0	0	0	0	0	0	1	0	1	0	1
	GI23768	slx1	FBgn0037263	1	0	0	0	0	0	0	0	1	0	0	0	1	0	0
	GI16920	CG5316	FBgn0038704	0	0	0	0	0	0	0	0	1	0	1	0	1	0	0
	GI14107	NfI	FBgn0042696	0	0	0	0	0	0	0	0	0	0	1	0	1	0	0
	GI16962	Brca2	FBgn0050169	1	1	0	0	1	0	0	0	1	0	1	0	1	0	0
	GI12286	nbs	FBgn0261530	1	1	0	0	0	0	0	0	1	1	0	0	1	0	0
	GI13075	Acn	FBgn0263198	0	0	0	0	0	0	0	0	0	0	1	0	1	0	1

### Sheet: PAMLFDR MOL
	Moj	Dmel name	Dmel FBgn	Cell cycle/ proliferation	cellular organization/ biogenesis	cellular transport/ localization	development	reproduction	immune system	nervous system process	behavior	response to stimulus	signaling	gene expression	protein metabolism	DNA metabolism	small molecule metabolism	detoxification and other biological process
Cluster 1	GI16710	Abl	FBgn0000017	1	0	0	1	0	0	0	0	0	0	1	0	0	0	1
	GI15716	dlg1	FBgn0001624	1	0	0	1	0	1	0	0	0	0	0	0	0	0	1
	GI21761	trr	FBgn0023518	1	0	0	1	0	0	0	0	0	1	0	0	0	0	1
	GI12796	miple2	FBgn0029002	0	1	0	1	0	0	0	0	0	0	0	0	0	0	1
Cluster 2	GI21428	cin	FBgn0000316	1	0	0	0	0	0	0	0	0	0	0	0	0	0	0
	GI21537	sol	FBgn0003464	1	0	0	0	0	0	0	0	0	0	0	0	0	0	0
	GI16712	Su(P)	FBgn0004465	1	0	0	0	0	0	0	0	0	0	0	0	0	0	0
	GI12139	Usp47	FBgn0016756	1	0	0	0	0	0	0	0	0	0	0	0	0	0	0
	GI13567	CS-2	FBgn0029091	1	0	0	0	0	0	0	0	0	0	0	0	0	0	0
	GI15507	CG9870	FBgn0031422	1	0	0	0	0	0	0	0	0	0	0	0	0	0	0
	GI21021	CG10202	FBgn0033969	1	0	0	0	0	0	0	0	0	0	0	0	0	0	0
	GI20520	CG6262	FBgn0034121	1	0	0	0	0	0	0	0	0	0	0	0	0	0	0
	GI12304	CG3344	FBgn0035154	1	0	0	0	0	0	0	0	0	0	0	0	0	0	0
	GI11407	CPT2	FBgn0035383	1	0	0	0	0	0	0	0	0	0	0	0	0	0	0
	GI23768	slx1	FBgn0037263	1	0	0	0	0	0	0	0	0	0	0	0	0	0	1
	GI23993	CG1750	FBgn0039836	1	0	0	0	0	0	0	0	0	0	0	0	0	0	0
	GI10119	Ugt86Dc	FBgn0040257	1	0	0	0	0	0	0	0	0	0	0	0	0	0	0
	GI16723	CG12084	FBgn0043458	1	0	0	0	0	0	0	0	0	0	0	0	0	0	0
	GI22159	CG31200	FBgn0051200	1	0	0	0	0	0	0	0	0	0	0	0	0	0	0
	GI13482	zuc	FBgn0261266	1	0	0	0	0	0	0	0	0	0	0	0	0	0	0
Cluster 3	GI12776	Dhc62B	FBgn0013811	1	0	0	0	0	0	0	0	0	0	1	0	0	0	1
	GI14650	CG8611	FBgn0027602	1	0	0	0	0	0	0	0	0	0	1	0	0	0	1
	GI10939	CG10793	FBgn0029656	0	0	0	0	0	0	0	0	0	0	1	0	0	0	0
	GI14822	mahe	FBgn0029979	1	0	0	0	0	0	0	0	0	0	1	0	0	0	1
	GI17596	CG4839	FBgn0032187	1	0	0	0	0	0	0	0	0	0	1	0	0	0	0
	GI14033	Rab9	FBgn0032782	1	0	0	0	0	0	0	0	0	0	1	0	0	0	1
	GI19594	CG13185	FBgn0033661	1	0	0	0	0	0	0	0	0	0	1	0	0	0	0
	GI13464	Wnk	FBgn0037098	1	0	0	0	0	0	0	0	0	0	1	0	0	0	0
	GI16163	LIMK1	FBgn0283712	1	0	0	0	0	0	0	0	0	0	1	0	0	0	1
Cluster 4	GI18701	Cyp6a22	FBgn0013773	1	0	0	0	0	0	0	0	0	0	0	1	0	0	1
	GI16306	HERC2	FBgn0031107	1	0	0	0	0	0	0	0	0	0	0	1	0	0	0
	GI17877	Hrs	FBgn0031450	0	0	0	0	0	0	0	0	0	0	0	1	0	0	1
	GI17301	CG11321	FBgn0031857	1	0	0	0	0	0	0	0	0	0	0	1	0	0	1
	GI19148	SP2353	FBgn0034070	0	0	0	0	0	0	0	0	0	0	0	1	0	0	0
	GI13780	olf413	FBgn0037153	1	0	0	0	0	0	0	0	0	0	0	1	0	0	0
	GI15126	alpha-Man-Ia	FBgn0259170	1	0	0	0	0	0	0	0	0	0	0	1	0	0	0
	GI13121	dop	FBgn0267390	1	0	0	0	0	0	0	0	0	0	1	1	0	0	0
Cluster 5	GI16332	Dec-1	FBgn0000427	0	0	0	0	0	1	0	0	0	0	0	0	0	0	0
	GI18692	Lcp4	FBgn0002535	0	0	0	0	0	1	0	0	0	0	0	0	0	0	0
	GI14162	eys	FBgn0031414	0	0	0	0	0	1	0	0	0	0	0	1	0	0	1
	GI11576	Muc68D	FBgn0036203	0	0	0	0	0	1	0	0	0	0	0	0	0	0	1
	GI11793	Cpr76Bd	FBgn0036881	0	0	0	0	0	1	0	0	0	0	0	0	0	0	0
	GI11840	zye	FBgn0036985	0	0	0	0	0	1	0	0	0	0	0	0	0	0	0
	GI22221	tnc	FBgn0039257	0	0	0	0	0	1	0	0	0	0	0	0	0	0	0
	GI11736	Muc96D	FBgn0051439	0	0	0	0	0	1	0	0	0	0	0	0	0	0	1
Cluster 6	GI15057	Hmr	FBgn0001206	0	0	0	0	0	0	0	0	0	0	0	0	0	0	1
	GI12770	Ubi-p63E	FBgn0003943	0	0	0	0	0	0	0	0	0	0	0	0	0	0	1
	GI16401	tyf	FBgn0026083	0	0	0	0	0	0	0	0	0	0	0	0	0	0	1
	GI17207	Uvrag	FBgn0032499	0	0	0	0	0	0	0	0	0	0	0	0	0	0	1
	GI20507	Golgin245	FBgn0034854	0	0	0	0	0	0	0	0	0	0	0	0	0	0	1
	GI11964	CG14965	FBgn0035414	0	0	0	0	0	0	0	0	0	0	0	0	0	0	1
	GI13577	CG5883	FBgn0036225	0	0	0	0	0	0	0	0	0	0	0	0	0	0	1
	GI13765	CG6933	FBgn0036952	0	0	0	0	0	0	0	0	0	0	0	0	0	0	1
	GI18500	CG14891	FBgn0038445	0	0	0	0	0	0	0	0	0	0	0	0	0	0	1
	GI23949	Pif1B	FBgn0046874	0	0	0	0	0	0	0	0	0	0	0	0	0	0	1
	GI16385	Sec16	FBgn0052654	0	0	0	0	0	0	0	0	0	0	0	0	0	0	1
	GI13075	Acn	FBgn0263198	0	0	0	0	0	0	0	0	0	0	0	0	0	0	1
	GI11740	CG43896	FBgn0264488	0	0	0	0	0	0	0	0	0	0	0	0	0	0	1
	GI15273	rg	FBgn0266098	0	0	0	0	0	0	0	0	0	0	0	0	0	0	1
Cluster 7	GI10448	trp	FBgn0003861	0	0	0	0	1	0	0	0	0	0	0	0	0	0	1
	GI10862	Sur	FBgn0028675	1	0	0	0	1	0	0	0	0	0	1	0	0	0	0
	GI17747	Nha1	FBgn0031865	0	0	0	0	1	0	0	0	0	0	0	0	0	0	0
	GI13039	CG9194	FBgn0035192	0	0	0	0	1	0	0	0	0	0	0	0	0	0	0
	GI13527	brv3	FBgn0040333	0	0	0	0	1	0	0	0	0	0	0	1	0	0	0
	GI13853	CG32054	FBgn0052054	0	0	0	0	1	0	0	0	0	0	0	0	0	0	0
	GI16177	Ca-alpha1T	FBgn0264386	0	0	0	0	1	0	0	0	0	0	0	0	0	0	0
Cluster 8	GI20049	nec	FBgn0002930	0	1	0	0	0	0	0	0	0	0	0	0	0	0	0
	GI12957	CycT	FBgn0025455	0	1	0	0	0	0	0	0	0	0	0	0	0	0	1
	GI15356	RhoGAP15B	FBgn0030808	0	1	0	0	0	0	0	0	0	0	0	0	0	0	0
	GI21607	C3G	FBgn0259228	0	1	0	0	0	0	0	0	0	0	0	0	0	0	0
	GI15727	RhoGAP18B	FBgn0261461	0	1	0	0	0	0	0	0	0	0	0	0	0	0	1
	GI13273	Exn	FBgn0261547	0	1	0	0	0	0	0	0	0	0	0	0	0	0	0
	GI18884	CG42828	FBgn0262010	0	1	0	0	0	0	0	0	0	0	0	0	0	0	0
Cluster 9	GI20802	CG9394	FBgn0034588	1	0	0	0	0	0	0	0	0	0	0	0	0	1	0
	GI13046	tfc	FBgn0035199	0	0	0	0	0	0	0	0	0	0	0	0	0	1	0
	GI24861	PH4alphaSG2	FBgn0039779	1	0	0	0	0	0	0	0	0	0	1	1	0	1	0
	GI18432	lectin-46Ca	FBgn0040093	0	0	0	0	0	0	0	0	0	0	1	0	0	1	0
Cluster 10	GI18992	inaD	FBgn0001263	0	0	1	0	0	1	1	0	0	0	0	0	0	0	1
	GI19081	Egfr	FBgn0003731	1	0	1	0	0	0	0	0	0	0	1	0	0	0	1
	GI11078	SK	FBgn0029761	0	0	1	0	1	0	0	0	0	0	0	0	0	0	1
	GI23073	CG34355	FBgn0085384	0	0	1	0	0	0	0	0	0	0	0	0	0	0	0
Cluster 11	GI15286	Klp3A	FBgn0011606	1	0	0	0	0	0	1	0	0	0	1	0	0	0	0
	GI14014	Kap3	FBgn0028421	1	0	0	0	0	0	1	0	0	0	0	0	0	0	1
	GI15698	futsch	FBgn0259108	0	0	0	0	0	0	1	0	0	0	0	0	0	0	1
	GI20420	Strn-Mlck	FBgn0265045	1	0	0	0	0	1	1	0	0	0	1	0	0	0	0
	GI20421	Strn-Mlck	FBgn0265045	1	0	0	0	0	1	1	0	0	0	1	0	0	0	0
	GI12929	Fhos	FBgn0266084	0	0	0	0	0	0	1	0	0	0	0	0	0	0	0
Cluster 12	GI24717	Dfd	FBgn0000439	0	0	0	0	0	0	0	1	0	1	0	0	0	0	1
	GI10512	l(3)mbt	FBgn0002441	0	0	0	0	0	0	0	1	0	1	0	1	0	0	1
	GI17574	gcm	FBgn0014179	0	0	0	0	0	0	0	1	0	1	0	0	0	0	0
	GI11073	gcm2	FBgn0019809	0	0	0	0	0	0	0	1	0	1	0	0	0	0	0
	GI22956	Rbf2	FBgn0038390	0	0	0	0	0	0	0	1	0	1	0	0	0	0	1
	GI11857	lilli	FBgn0041111	0	0	0	0	0	0	0	1	0	1	0	0	0	0	1
Cluster 13	GI20429	Sin3A	FBgn0022764	0	0	0	0	0	0	0	0	0	1	0	0	0	0	1
	GI22931	ear	FBgn0026441	0	0	0	0	0	0	0	0	0	1	0	0	0	0	0
	GI16664	MED14	FBgn0035145	0	0	0	0	0	0	0	0	0	1	0	0	0	0	1
	GI14089	Hcf	FBgn0039904	0	0	0	0	0	0	0	0	0	1	0	0	0	0	1
	GI14107	NfI	FBgn0042696	0	0	0	0	0	0	0	0	0	1	0	0	0	0	0
	GI18122	ham	FBgn0045852	0	0	0	0	0	0	0	0	0	1	0	0	0	0	1
	GI17314	Kr-h1	FBgn0266450	0	0	0	0	0	0	0	0	0	1	0	0	0	0	1
Cluster 14	GI13601	stwl	FBgn0003459	0	0	0	0	0	0	0	1	0	0	0	0	0	0	0
	GI20104	Pms2	FBgn0011660	1	0	0	0	0	0	0	1	0	0	1	0	0	0	0
	GI14203	tos	FBgn0015553	1	0	0	0	0	0	0	1	0	0	0	0	0	0	0
	GI18795	Su(var)2-HP2	FBgn0026427	0	0	0	0	0	0	0	1	0	0	0	0	0	0	0
	GI11887	Six4	FBgn0027364	0	0	0	0	0	0	0	1	0	0	0	0	0	0	0
	GI22846	mTerf5	FBgn0038584	0	0	0	0	0	0	0	1	0	0	0	0	0	0	0
	GI16920	CG5316	FBgn0038704	1	0	0	0	0	0	0	1	0	0	0	0	0	0	0
	GI16962	Brca2	FBgn0050169	0	0	0	0	0	0	0	1	0	0	0	0	0	0	1
	GI12286	nbs	FBgn0261530	0	0	0	0	0	0	0	1	0	0	0	0	0	0	0
Cluster 15	GI21808	swa	FBgn0003655	0	0	0	0	0	0	0	0	1	0	0	0	0	0	1
	GI21053	tho2	FBgn0031390	0	0	0	0	0	0	0	0	1	0	0	0	0	0	0
	GI17911	CG10341	FBgn0032701	0	0	0	0	0	0	0	0	1	0	0	0	0	0	0
	GI13165	CG13807	FBgn0035323	0	0	0	0	0	0	0	0	1	0	0	0	0	0	0
	GI22074	srl	FBgn0037248	0	0	0	0	0	0	0	0	1	1	0	0	0	0	1
